# Deciphering Hierarchical Chromatin Domains and Preference of Genomic Position Forming Boundaries in Single Mouse Embryonic Stem Cells

**DOI:** 10.1101/2022.05.27.493686

**Authors:** Yusen Ye, Shihua Zhang, Lin Gao, Yuqing Zhu, Jin Zhang

## Abstract

The exploration of single-cell 3D genome maps reveals that chromatin domains are indeed physical structures presenting in single cells and domain boundaries vary from cell to cell. However, exhaustive analysis of regulatory factor binding or elements for preference of the formation of chromatin domains in single cells has not yet emerged. To this end, we first develop a **<u>hi</u>**erarchical **<u>c</u>**hromatin domain **<u>s</u>**tructure identification algorithm (named as **HiCS**) from individual single-cell Hi-C maps, with superior performance in both accuracy and efficiency. The results suggest that in addition to the known CTCF-cohesin complex, Polycomb, TrxG, pluripotent protein families and other multiple factors also contribute to shaping chromatin domain boundaries in single embryonic stem cells. Different cooperation patterns of regulatory factors decipher the preference of genomic position categories forming boundaries. And the most extensive six types of retrotransposons differentially distributed in these genomic position categories with preferential localization.
