## Supplementary Table 1-2 for "Deciphering Hierarchical Chromatin Domains and Preference of Genomic Position Forming Boundaries in Single Mouse Embryonic Stem Cells"

### Sheet: Table S1
Supplementary Table S1. The source of regulatory factors.
GEO	GEM	Facttors
GSE29184	GSM723019	ATAC-seq
GSE37074	GSM1014154	Dnase-seq
GSE44288	GSM1082340	Oct4
GSE44288	GSM1082341	Sox2
GSE44288	GSM1082342	Nanog
GSE11431	GSM288350	Tcfcp2l1
GSE11431	GSM288353	Stat3
GSE11431	GSM288354	klf4
GSE131014	GSM3759785	Zfp281
GSE25409	GSM623989	Prdm14
GSE53233	GSM1288310	Smad2/3
GSE70486	GSM1782923	Tcf3
Pubmed	34397088	Esrrb
Pubmed	34397088	Nr5a2
GSE11431	GSM288349	Zfx
GSE11431	GSM288357	n-Myc
GSE31785	GSM788496	Yy1
GSE44746	GSM1090228	Tbx3
GSE90893	GSM2417145	c-Myc
GSE29184	GSM723015	CTCF
GSE115340	GSM3175702	Smc1
GSE22557	GSM560341	Smc3
GSE36561	GSM937541	Sa1
GSE36561	GSM937542	Sa2
GSE90994	GSM2418859	Rad21
GSE115340	GSM3175678	Med1
GSE115340	GSM3175682	Med12
GSE115340	GSM3175700	Med26
GSE44288	GSM1082346	Cdk8
GSE44288	GSM1082347	Cdk9
GSE22562	GSM560349	Nipbl
GSE33346	GSM824840	Capd3
GSE115340	GSM3175686	PolII
GSE115340	GSM3175690	TFIIB
GSE99530	GSM2645517	Rpb1
GSE116990	GSM3267010	H2AK119Ub1
GSE122715	GSM3483838	Pcgf2
GSE127804	GSM3639139	Pcl2
GSE136584	GSM4052106	Eed
GSE136584	GSM4052112	Cbx7
GSE136584	GSM4052120	Rybp
GSE136584	GSM4052131	Rnf2
GSE136584	GSM4052143	Pcgf1
GSE18766	GSM480162	Suz12
GSE19708	GSM491760	Jarid2
GSE83082	GSM2192644	Aebp2
GSE85717	GSM2282163	Ezh2
GSE89929	GSM2393579	Ring1
GSE94300	GSM2472748	Mtf2
GSE111264	GSM3348039	Brg1
GSE152595	GSM4618547	Mll2
GSE26136	GSM651192	Dpy-30
GSE98063	GSM2586533	Mll3/4
GSE98140	GSM2588429	Set1a
GSE27841	GSM687282	Lsd1
GSE111264	GSM3318693	Brd4
GSE11431	GSM288349	E2f1
GSE115340	GSM3175698	Taf3
GSE117287	GSM3290460	Sin3a
GSE125116	GSM3563729	Foxh1
GSE18766	GSM480163	Jarid1a
GSE20530	GSM515664	Nelfa
GSE20530	GSM515665	Spt5
GSE22303	GSM555160	Tbp
GSE26832	GSM659799	Tet1
GSE36030	GSM1003807	Znf384
GSE36030	GSM1003809	Mafk
GSE36030	GSM1003810	ZC3H11A
GSE39263	GSM959054	Zfp143
GSE53768	GSM1300284	Utf1
GSE55404	GSM1335481	Tgif1
GSE65735	GSM1603862	Zfp217
GSE70799	GSM1819193	Chaf1a
GSE70799	GSM1819195	Zfp809
GSE70799	GSM1819197	Sumo2
GSE70799	GSM1819199	Trim28
GSE97945	GSM258235	Adnp
ERX1399946	ERA582745	Sall4
GSE111264	GSM3318684	Arid1a
GSE117287	GSM3290446	Chd4
GSE122715	GSM3483911	Usf1
GSE127804	GSM3639133	Flag
GSE17642	GSM440256	Eset
GSE22341	GSM558674	Chd7
GSE27148	GSM671095	Rest
GSE30267	GSM749810	aff4
GSE38148	GSM935891	Ell3
GSE49848	GSM1208218	Klf5
GSE61188	GSM1499116	Zic2
GSE67944	GSM1659407	Brd2
GSE90893	GSM2417169	P300
GSE90893	GSM2417173	Hdac1
GSE155062	GSM4694575	H3K27me3
GSE31039	GSM1000125	H3K36me3
GSE34483	GSM849928	H2AZ
GSE51334	GSM1000123	H3K9ac
GSE66023	GSM2054689	H3K122ac
GSE66023	GSM2054691	H3K64ac
GSE90895	GSM2417080	H3K4me3
GSE90895	GSM2417104	H3K79me2
GSE90895	GSM2417112	H3k9me3
GSE98063	GSM2586543	H3K27ac
GSE9902	GSM2630486	H3K4me1
GSE9902	GSM2630489	H3K4me2

### Sheet: Table S2
Supplementary Table S2. The annotation support of regulatory factor classes.
Factors		Categary	Chromatin Marks/States	Factor Description	References
Zfp809	Q	A+Q: Hetero-Cluster	H3k9me3 (Heterochronatin，satellite repeats，gene-poor regions);	1. Eset (Sliencing of lineage-specific regualators,Oct4 can bind sumoylated SetDB1 (Eset), which catalyzes the repressive histone modification H3K9me3 at many of these genes) [Ref. 1]; 2. Sumo2 is required to play critical roles in the canonical Zfp809/Trim28/Eset complex via post-translational sumoylation of Trim28. Sumoylation enhances the recruitment of Trim28 to the proviral DNA, which in tur…	[1]. Young, Richard A. "Control of the embryonic stem cell state." Cell 144.6 (2011): 940-954. [2]. Yang, Bin Xia, et al. "Systematic identification of factors for provirus silencing in embryonic stem cells." Cell 163.1 (2015): 230-245.
Eset	A
H3k9me3
Sumo2
Trim28
Flag	B	B:	Rest (Transcriptional repressor)	1. During embryogenesis in pluripotent stem cells and neural progenitors, Rest is a widely expressed gene-silencing factor. Rest plays an important role for synaptic function via epigenetic remodeling by silencing coding and noncoding neuronal genes [Ref. 1].	[1]. Song, Zhiqi, et al. "Prion protein is essential for the RE1 silencing transcription factor (REST)-dependent developmental switch in synaptic NMDA receptors." Cell death & disease 9.5 (2018): 1-14.
Rest
CTCF	C	C:Achitecute I-Cluster	Architectural proteins: orchestrate higher-order chromatin organization through the establishment of interactions between regulatory elements across multiple spatial scales. The regulation of these proteins, their interaction with DNA, and their co-occurrence in the genome, may be responsible for the plasticity of 3D-chromatin architecture that dictates cell and time-specific blueprints of gene e…	1. Cohesin is a ring-shaped protein complex consisting of Smc1, Smc3, and Rad21 [Ref. 1]. 2. Cohesin complexes are composed of a heterodimer between a Smc1 protein (Smc1a or Smc1b) and Smc3, which are attached via their hinge domain, and Rad21 which link them at their heads, and one Sa protein (Sa1, Sa2 or Sa3). In cohesin complexes, Sa1 is mutually exclusive with Sa2 and Sa3 [Ref. 2]. 3. CTCF, a…	[1]. Watrin, Erwan, Frank J. Kaiser, and Kerstin S. Wendt. "Gene regulation and chromatin organization: relevance of cohesin mutations to human disease." Current opinion in genetics & development 37 (2016): 59-66. [2]. Sumara, Izabela, et al. "Characterization of vertebrate cohesin complexes and their regulation in prophase." The Journal of cell biology 151.4 (2000): 749-762. [3]. Ghirlando, Rodo…
Sa2
Smc1
Smc3
Sa1
Rad21
ZC3H11A
Tet1	D	D: PRC I-Cluster		1. Polycomb repressive complex 1 (PRC1): PRC1 is defined by an E3 ligase activity that catalyzes monoubiquitination of histone H2A at lysine 119 (H2AK119ub1). The E3 ligase activity of mammalian PRC1 resides in the Ring1/Rnf2 subunit (also known as Ring1a/Ring1b) when paired with a Pcgf protein [Ref. 2].	[1]. Piunti A, Shilatifard A. The roles of Polycomb repressive complexes in mammalian development and cancer[J]. Nature Reviews Molecular Cell Biology, 2021, 22(5): 326-345. [2]. Nestorov, Peter, Mathieu Tardat, and Antoine HFM Peters. "H3K9/HP1 and Polycomb: two key epigenetic silencing pathways for gene regulation and embryo development." Current topics in developmental biology 104 (2013): 243-…
Utf1
Rybp
Rnf2
Ring1b
H2AK119Ub1
Aebp2
Pcl2	E	E: PRC II-Cluster	H3K27me3 (Repressed promoters in gene-rich regions, developmental regulators, bivalent domains);	2. Polycomb repressive complex 2 (PRC2): facultative heterochromatin, The catalytic activity of PRC2 is dependent on three subunits: embryonic ectoderm development (Eed), suppressor of zeste 12 (Suz12) and either enhancer of zeste homologue 2 (Ezh2) or itsparalogue Ezh1 [Ref. 1].
Cbx7
Mtf2
Pcgf2
Eed
Pcgf1
Ezh2
H3K27me3
Suz12
Jarid2
Tbx3	R	R		1. Mediates LIF signaling pathway [Ref. 1]	[1]. Rege, Mayuri, et al. "Chromatin dynamics and the RNA exosome function in concert to regulate transcriptional homeostasis." Cell reports 13.8 (2015): 1610-1622. [2]. Surface, Lauren E., et al. "H2A. Z. 1 monoubiquitylation antagonizes BRD2 to maintain poised chromatin in ESCs." Cell reports 14.5 (2016): 1142-1155. [3]. Weintraub, Abraham S., et al. "YY1 is a structural regulator of enhancer-p…
Yy1	F	F: Architecture II-Cluster	H2AZ (Higher order chromatin structure formation [Ref. 1], Poised chrmatin [Ref. 2],)	1. H2AZ facilitate formation of chromatin interaction domains [Ref. 2] 2. Yy1 Is a Structural Regulator of EnhancerPromoter Loops [Ref. 3] 3. The transcription factor Yy1 is a complex protein that is involved in repressing and activating a diverse number of promoters [Ref. 4]
H2AZ
H3K36me3	S	S	H3k36me3 (Transcribed regions)
n-Myc	G	G+H: Highly Transcriptional Genes Cluster (HTG-Cluster)	H3K79me2 (Transcribed regions);	1. H3K79me2 is an epigenetic modification to the DNA packaging protein Histone H3. It is a mark that indicates the di-methylation at the 79th lysine residue of the histone H3 protein. H3K79me2 is detected in the transcribed regions of active genes [Ref. 1]. 2. Spt5 and NelfA co-occupy promoter-proximal sites [Ref. 2]	[1]. Farooq Z, Banday S, Pandita T K, et al. The many faces of histone H3K79 methylation[J]. Mutation Research/Reviews in Mutation Research, 2016, 768: 46-52. [2]. Rahl P B, Lin C Y, Seila A C, et al. c-Myc regulates transcriptional pause release[J]. Cell, 2010, 141(3): 432-445.
c-Myc
Capd3	H
Nelfa
Zfp217
Rbp1
Tbp
Dpy-30
Taf3
Brd2
H3K79me2
Jarid1a
Spt5
Klf4	I	I: Klf4-Cluster	Klf4 (Super-enhancers, LIF signaling pathway)	1. Klf4 is involved in the organization and regulation of pluripotency-associated three-dimensional enhancer networks [Ref. 1]	[1]. Di Giammartino, Dafne Campigli, et al. "KLF4 is involved in the organization and regulation of pluripotency-associated three-dimensional enhancer networks." Nature cell biology 21.10 (2019): 1179-1190.
Aff4
Stat3	T	J+K+T: The Core Regulatory Factors in mESCs Clusters (CoreRF-Cluster)	H3K64ac (a subset of active enhancers and Super-enhancers, open, permissive chromatin enviroment [Ref. 1]); P300 (The coactivator P300 is a histone acetyltransferase, generally found in enhancer regions. Chd7 is a chromatin remodeler that often interacts with P300 in enhancer regions [Ref. 2])	1. Super-enhancers are clusters of enhancers—formed by binding of high levels of master transcription factors (Oct4, Sox2, and Nanog) and Mediator coactivator—that drive high-level expression of genes encoding key regulators of cell identity [Ref. 2]. 2. Transcription factors (Stat3) occupy both typical enhancers and super-enhancers [Ref. 2]. 3. Sall4 Interacts with Nanog and Co-occupies Nanog Ge…	[1]. Pradeepa, Madapura M., et al. "Histone H3 globular domain acetylation identifies a new class of enhancers." Nature genetics 48.6 (2016): 681-686. [2]. Hnisz, Denes, et al. "Super-enhancers in the control of cell identity and disease." Cell 155.4 (2013): 934-947. [3]. Wu, Qiang, et al. "Sall4 interacts with Nanog and co-occupies Nanog genomic sites in embryonic stem cells." Journal of Biologi…
Ell3	J
Zic2
Arid1a	K
Sall4
Sox2
Oct4
Nanog
H3K64ac
Chd7
P300
Znf384	U	U
Esrrb	L	L: The regulatory factors supporting pluripotency in mESCs Cluster (RFSP-Cluster)		1. Transcription factors (Esrrb, Nr5a2, Prdm14, Tcfcp2l1, Smad2-3, and Tcf3) occupy both typical enhancers and super-enhancers [Ref. 1]. 2. Lsd1, Hdac1are subunits of the Lsd1-NuRD complex, which contributes to enhancer decommissioning during differentiation [Ref. 1]. 3. Esrrb and Nr5a2 as a set of mutually redundant but essential pluripotency TFs, which form a single regulatory module [Ref. 2].	[1]. Hnisz, Denes, et al. "Super-enhancers in the control of cell identity and disease." Cell 155.4 (2013): 934-947. [2]. Festuccia, Nicola, et al. "The combined action of Esrrb and Nr5a2 is essential for murine naïve pluripotency." Development 148.17 (2021): dev199604.
Nr5a2
Tcfcp2l1
Prdm14
Tcf3
Hdac1
Lsd1
Sin3a
Foxh1
Smad2/3
Mll3/4
Klf5
Chaf1a	V	V		1. The loss of the Chaf1a and Chaf1b subunits of the CAF-1 complex in ESCs results in their reprogramming to an earlier embryonic cell state mimicking the two-cell stage of embryonic development (2C-like cells) [Ref. 1].	[1]. Franklin, Reuben, Jernej Murn, and Sihem Cheloufi. "Cell Fate Decisions in the Wake of Histone H3 Deposition." Frontiers in Cell and Developmental Biology 9 (2021).
Tgif1	M	M: Mediator and condensin-Cluster (Med-Condensin-Cluster)		1. The Mediator coactivator binds Nipbl, which loads cohesin, thus facilitating looping of enhancers to the promoters of their target genes [Ref. 1]. 2. The mediator recruited to the Oct4/Sox2/Nanog regulated promoters associates with the cohesin-loading factor Nipbl, which provides a mechanism for cohesin loading at these sites [Ref. 1]. 3. Condensin II contributes to topological domain boundary…	[1]. Kagey, Michael H., et al. "Mediator and cohesin connect gene expression and chromatin architecture." Nature 467.7314 (2010): 430-435. [2]. Yuen, Kobe C., Brian D. Slaughter, and Jennifer L. Gerton. "Condensin II is anchored by TFIIIC and H3K4me3 in the mammalian genome and supports the expression of active dense gene clusters." Science advances 3.6 (2017): e1700191. [3]. Hagstrom, Kirsten A.…
Nipbl
Cdk8
Cdk9
Brg1	N	N: Trithorax protein Cluster (TrxG-Cluster)	H3K4me3 (promoters of active genes, bivalent domains); H3K4me2 (promoters of active genes); H3K9ac (active enhancers and promoters); H3K122ac (active enhancers and promoters) ;	1. Set1a/b reportedly implement most of the H3K4me3 in cells, while Mll3/4 implement monomethylation of H3K4 at enhancers. Mll1/2 implement H3K4me2 and H3K4me3 at developmental genes. [Ref. 1]; 2. Brg1 is a subunit of the mammalian esBAF (SWI/ SNF) complex, an ATP-dependent chromatin remodeler, which contributes to maintenance of pluripotency and self renewal in ESCs [Ref. 2]	[1]. Douillet, Delphine, et al. "Uncoupling histone H3K4 trimethylation from developmental gene expression via an equilibrium of COMPASS, Polycomb and DNA methylation." Nature genetics 52.6 (2020): 615-625. [2]. Hnisz, Denes, et al. "Super-enhancers in the control of cell identity and disease." Cell 155.4 (2013): 934-947.
Set1a
H3K122ac
H3K9ac
H3K4me3
Mll2
H3K4me2
Zfx	O	O: Mediators and RNA polymerrase II Cluster (Med-PolII-Cluster)	H3K27ac (active enhancers and promoters);	1. The transcription factors, which include Oct4, Sox2, and Nanog (OSN), bind to enhancers together with the Mediator coactivator complex encoding gene expression program that establishes and maintains ESC state. The Mediator complex facilitates the ability of enhancer-bound transcription factors to recruit RNA Pol II to the promoters of target genes [Ref. 1] 2. Brd4, a member of the bromodomain …	[1]. Young, Richard A. "Control of the embryonic stem cell state." Cell 144.6 (2011): 940-954. [2]. Hnisz, Denes, et al. "Super-enhancers in the control of cell identity and disease." Cell 155.4 (2013): 934-947.
Brd4
E2f1
H3k27ac
Med1
Med12
TFIIB
Med26
PolII
Zfp281	W	W+X: pluripotency and repressor factor Cluster (PluRep-Cluster)		1. a possoble function in transcriptional regulation and maintenance of ESC pluripoentcy. Zfp281 functions as a transcriptional repressor for pluripotency of mouse embryonic stem cells [Ref. 1].	[1]. Young, Richard A. "Control of the embryonic stem cell state." Cell 144.6 (2011): 940-954.
Usf1	X
H3K4me1	Y	Y	H3K4me1 (active enhancers)
Adnp	P	P: Adnp-Chd4 cluster		1. Adnp controls gene expression through local chromatin architecture by association with Chd4 [Ref. 1]	[1]. Sun, XiaoYun, et al. "ADNP controls gene expression through local chromatin architecture by association with BRG1 and CHD4." Frontiers in Cell and Developmental Biology (2020): 553.
Chd4
Mafk	Z	Z
Zfp143	{	{		1. Znf143 has a critical function in regulating embryonic development, regulates Nanog by regulating the binding of Oct4, and Znf143 is also critical for maintaining ES cell identity [Ref. 1]. 2. CTCF, cohesion, and Znf143 are three major regulators involved in the establishment and maintenance of long-range chromatin interactions. Znf143 is not only involved in CTCF/cohesin-mediated chromatin in…	[1]. Ye, Bingyu, et al. "ZNF143 in chromatin looping and gene regulation." Frontiers in genetics 11 (2020): 338.
